# Epigenome-wide association study analysis of calorie restriction in humans, CALERIE™ Trial analysis

**DOI:** 10.1101/2022.06.03.494722

**Authors:** Megan E. Ramaker, David L. Corcoran, Abner T. Apsley, Michael S. Kobor, Virginia B. Kraus, William E. Kraus, David T. S. Lin, Melissa C. Orenduff, Carl F. Pieper, Reem Waziry, Kim M. Huffman, Daniel W. Belsky

**Affiliations:** Duke University Molecular Physiology Institute; Department of Genetics, University of North Carolina at Chapel Hill; The Pennsylvania State University’s Behavioral Health Department; The Pennsylvania State University’s Molecular, Cellular, and Integrative Biosciences Program; BC Children’s Hopsital Research Institute (BCCHR); Centre for Molecular Medicine and Therapeutics, University of British Columbia; Program in Child and Brain Development, CIFA, MaRS Centre; The Department of Medical Genetics, University of British Columbia; Duke University School of Medicine; Center for Aging and Human Development, Duke University Medical Center; Department of Biostatistics and Bioinformatics, Duke University Medical Center; Columbia University; Butler Columbia Aging Center, Columbia University Mailman School of Public Health; Department of Epidemiology, Columbia University Mailman School of Public Health

**Keywords:** Epigenome, Caloric Restriction, Human Aging

## Abstract

**BACKGROUND:** Calorie restriction (CR) increases healthy lifespan and is accompanied by slowing or reversal of aging-associated DNA methylation (DNAm) changes in animal models. In the Comprehensive Assessment of Long-term Effects of Reducing Intake of Energy (CALERIE™) human trial we evaluated associations of CR and changes in whole-blood DNAm.

**METHODS:** CALERIE™ randomized 220 healthy, non-obese adults in a 2:1 allocation to two years of CR or ad libitum (AL) diet. The average CR in the treatment group through 24-months of follow-up was 12%. Whole blood (baseline, 12 and 24 month) DNAm profiles were measured. Epigenome-wide association study (EWAS) analysis tested CR-induced changes from baseline to 12- and 24-months in the n=197 participants with available DNAm data.

**RESULTS:** No CpG-site-specific changes with CR reached epigenome-wide significance (FDR<0.05). Secondary analyses of CpG sites identified in published EWAS suggest, we found that CR induced DNAm changes opposite those associated with body mass index (BMI) and smoking (p<0.003 at 12- and 24-month follow-ups). In contrast, CR altered DNAm at chronological-age associated CpG sites in the direction of older age (p<0.003 at 12- and 24-month follow-ups).

**CONCLUSION:** Although individual CpG site DNAm changes in response to CR were not identified, analyses of sets CpGs identified in prior EWAS revealed CR-induced changes to blood DNAm. Altered CpG sets were enriched for insulin-production, glucose-tolerance, inflammation, and DNA-binding and -regulation pathways, several of which are known to be modified by CR. DNAm changes may contribute to CR effects on aging.
