## Supplementary Table 4 for "Epigenome-wide association study analysis of calorie restriction in humans, CALERIE™ Trial analysis"

### Sheet: Sheet1
CpG	Chr	Pos	Gene	Phenotype	CR 12 Month Estimate	CR 12 Month T-statistic	CR 12 Month P-value	CR 12 Month Adj. P-value	CR 24 Month Estimate	CR 24 Month T-statistic	CR 24 Month P-value	CR 24 Month Adj. P-value
cg16246545	1	120255941	PHGDH	BMI	0.00098959	0.157848	0.874665	1	0.0062516	0.994218	0.32078	1
cg19750657	13	38935967	UFM1	BMI	-0.000925503	-0.144891	0.884876	1	0.00122017	0.19061	0.848934	1
